# Exploration of cell development pathways through high dimensional single cell analysis in trajectory space

**DOI:** 10.1101/336313

**Authors:** Denis Dermadi, Michael Bscheider, Kristina Bjegovic, Nicole H. Lazarus, Agata Szade, Husein Hadeiba, Eugene C. Butcher

**Author notes:** shared correspondence. shared authors (Denis Dermadi, Michael Bscheider). Author contributions: DD wrote the algorithm, supervised computational analyses, and interpreted intestinal data; KB wrote parts of the algorithm; DD & HH designed and interpreted the thymus study; MB & NHL performed and DD & MB analyzed the tonsil B cell study; AS prepared human tissues; DD, MB, ECB wrote the manuscript; HH provided advice; ECB conceived the trajectory space concept and supervised the project.

## Abstract

High-dimensional single cell profiling coupled with computational modeling is emerging as a powerful means to elucidate developmental sequences and define genetic programs directing cell lineages. Here we introduce tSpace, an algorithm based on the concept of “trajectory space”, in which cells are defined by their distance along nearest neighbor pathways to every other cell in a population. tSpace outputs a dense matrix of cell-to-cell distances that quantitatively reflect the extent of phenotypic change along developmental paths (developmental distances). Graphical mapping of cells in trajectory space allows unsupervised reconstruction and straightforward exploration of complex developmental sequences. tSpace is robust, scalable, and implements a global approach that attempts to preserve both local and distant relationships in developmental pathways. Applied to high dimensional flow and mass cytometry data, the method faithfully reconstructs known pathways of thymic T cell development and provides novel insights into regulation of tonsillar B cell development and trafficking. Applied to single cell transcriptomic data, the method unfolds complex developmental sequences, recapitulates pathways leading from intestinal stem cells to specialized epithelial phenotypes more faithfully than existing algorithms, and reveals genetic programs that correlate with fate decisions. tSpace profiling of complex populations in high-dimensional trajectory space is well suited for hypothesis generation in developing cell systems.
