## Supplementary Table 3 for "Exploration of cell development pathways through high dimensional single cell analysis in trajectory space"

### Sheet: Sheet1
Algorithm	Input	Extra input, or algorthm dependecies	Existing algortihms integrated into the new algorithm	Visualization	Scalability (cell and gene number)	Robust to algorithm parameter selection	Developmental distances	DOI	GitHub
tSpace	scRNAseq, mass cytometry, FACS	none	Wanderlust, PCA/UMAP	PCA or UMAP of trajectory space matrix (dense matrix)	+	+	metric-defined	10.1101/336313	https://github.com/hylasD/tSpace
CellRouter	scRNAseq only due to dependency on GRN	gene regulatory network (GRN)	tSNE, kNN	tSNE of principal components of gene expression matrix	NR	NR	diffusion pseudotime	10.1038/s41467-018-03214-y	https://github.com/edroaldo/cellrouter
cellTree	scRNAseq	Cell clustering	LDA, Backbone tree, MST	matrix of probabilities	NR	NR	cell order only	10.1186/s12859-016-1175-6	https://bioconductor.org/packages/release/bioc/html/cellTree.html
ECLAIR	scRNAseq	downsampling	MST	tree structure, sparse matrix	-	NR	no	10.1093/nar/gkw452
k-branches	scRNAseq	Cell clustering	clustering	diffusion components, diffusion map matrix	NR	NR	no	10.1093/bioinformatics/btx325	https://github.com/theislab/kbranches
Monocle DDRTree	scRNAseq	downsampling	DDRTree, MST	tree structure, sparse matrix	-	no parameters	pseudotime	10.1038/nmeth.4402	https://github.com/cole-trapnell-lab/monocle-release
Mpath	scRNAseq	Cell clustering	graph, MST, clustering	tree structure, sparse matrix	-	NR	cell order	10.1038/ncomms11988	https://github.com/JinmiaoChenLab/Mpath
p-Creode	scRNAseq, mass cytometry, FACS	downsampling	MST	tree structure, sparse matrix	-	-	pseudotime	10.1016/j.cels.2017.10.012	https://github.com/KenLauLab/pCreode
SCUBA	scRNAseq	Cell clustering, time course, marker genes	clustering, principal curves	tree structure, sparse matrix	NR	NR	pseudotime	10.1073/pnas.1408993111	https://github.com/gcyuan/SCUBA
SLICE	scRNAseq only, due to dependency on entropy calculation from gene expression	Cell clustering, marker genes	clustering, principal curves, MST, k-medoids	graph, tree, sparse matrix	-	NR	entropy order	10.1093/nar/gkw1278	https://research.cchmc.org/pbge/slice.html
slingshot	low embedding (2-3 dimensions) of any single cell data type	downsampling, start cell(s), optional end cell(s)	MST, principal curves, clustering	principal curves in low embedding matrix (e.g. cells x 2-3 columns)	-	NR	cells' weights along each lineage	https://doi.org/10.1186/s12864-018-4772-0	https://github.com/kstreet13/slingshot
StemID	scRNAseq	ND	clustering, MST, k-medoids	tree, sparse matrix	-	NR	pseudotime	10.1016/j.stem.2016.05.010	https://github.com/dgrun/StemID
TSCAN	scRNAseq	start cluster	clustering, MST	tree, sparse matrix	-	NR	projecting each cell onto the tree, and ordering cells	10.1093/nar/gkw430	https://github.com/zji90/TSCAN
DPT	scRNAseq, mass cytometry, FACS	optional: marker genes	diffusion maps	diffusion components, diffusion map matrix	+	+	diffusion pseudotime	10.1038/nmeth.3971	https://bioconductor.org/packages/release/bioc/html/destiny.html
PAGA	scRNAseq	treshold for path significance, user defined	UMAP, diffusion maps, forceatlas2, clustering, graph patritioning	sparse adjacency matrix, 2 dimensional embedding matrix	NR	-	no	doi.org/10.1101/208819	https://github.com/theislab/paga
SPADE	scRNAseq, mass cytometry, FACS	cluster number, limited to 50 markers, downsampling	MST, clustering	tree, sparse matrix	-	-	no	doi.org/10.1038/nbt.1991	http://pengqiu.gatech.edu/software/SPADE/
Palantir	scRNAseq	start cell	kNN, diffuison maps, Markov chain	tSNE	NR	+	probability pseudotime	https://doi.org/10.1038/s41587-019-0068-4	https://github.com/dpeerlab/Palantir/
scEpath	scRNAseq only due to dependency energy calculation form gene expession	NR	graph, thermodynamics	state transition matrix	NR	NR	ordering of cells	10.1093/bioinformatics/bty058	https://github.com/sqjin/scEpath
TASIC	scRNAseq	NR	probabilistic graphical model	sparse matrix	NR	NR	probability pseudotime	10.1093/bioinformatics/btx173	https://www.andrew.cmu.edu/user/sabrinar/TASIC/TASIC.htm
NR = information not directly reported
not freely available
LDA = latent dirichlet allocation, MST = minimum spanning tree
+	yes
-	no
